# A deep learning system can accurately classify primary and metastatic cancers based on patterns of passenger mutations

**DOI:** 10.1101/214494

**Authors:** Wei Jiao, Gurnit Atwal, Paz Polak, Rosa Karlic, Edwin Cuppen, Alexandra Danyi, Jeroen de Ridder, Carla van Herpen, Martijn P. Lolkema, Neeltje Steeghs, Gad Getz, Quaid Morris, Lincoln D. Stein, for the PCAWG Pathology and Clinical Correlates Working Group and the ICGC/TCGA Pan-cancer Analysis of Whole Genomes Network

**Author notes:** These authors contributed equally to the work.

## Abstract

In cancer, the primary tumour’s organ of origin and histopathology are the strongest determinants of its clinical behaviour, but in 3% of the time a cancer patient presents with metastatic tumour and no obvious primary. Challenges also arise when distinguishing a metastatic recurrence of a previously treated cancer from the emergence of a new one. Here we train a deep learning classifier to predict cancer type based on patterns of somatic passenger mutations detected in whole genome sequencing (WGS) of 2606 tumours representing 24 common cancer types. Our classifier achieves an accuracy of 91% on held-out tumor samples and 82% and 85% respectively on independent primary and metastatic samples, roughly double the accuracy of trained pathologists when presented with a metastatic tumour without knowledge of the primary. Surprisingly, adding information on driver mutations reduced classifier accuracy. Our results have immediate clinical applicability, underscoring how patterns of somatic passenger mutations encode the state of the cell of origin, and can inform future strategies to detect the source of cell-free circulating tumour DNA.
