## Supplementary Table 2 for "A deep learning system can accurately classify primary and metastatic cancers based on patterns of passenger mutations"

### Sheet: Sheet1
Supplementary Table 2: Predictive Accuracy of Random Forest Models Trained on Single Feature Categories
	Mean F1 Score, Cross-Validation
Tumour Type	SNV type	SNV distribution	CNV distribution	INDEL distribution	SV distribution	Gene	Pathway		Mutation distribution
Kidney-RCC	0.95	0.76	0.65	0.7	0.41	0.79	0.28		Mutation type
Liver-HCC	0.94	0.94	0.48	0.75	0.45	0.59	0.39		Driver gene/pathway
Skin-Melanoma	0.87	0.94	0.24	0.25	0.25	0.65	0.63
CNS-GBM	0.74	0.9	0.66	0.38	0.51	0.55	0.38
Myeloid-MPN	0.88	0.33	0.26	0.2	0.31	0	0.17
Lymph-BNHL	0.77	0.83	0.51	0.75	0.76	0.86	0.54
Prost-AdenoCA	0.77	0.85	0.67	0.35	0.68	0.25	0.27
Panc-AdenoCA	0.76	0.76	0.64	0.54	0.5	0.84	0.79
CNS-PiloAstro	0.69	0.71	0.58	0.66	0.81	0.03	0.53
ColoRect-AdenoCA	0.7	0.79	0.28	0.31	0.32	0.79	0.4
Lymph-CLL	0.79	0.65	0.77	0.45	0.75	0.33	0.16
Lung-SCC	0.7	0.78	0.44	0.55	0.18	0.55	0.27
CNS-Medullo	0.77	0.58	0.55	0.29	0.32	0.32	0.28
Breast-AdenoCA	0.54	0.74	0.44	0.52	0.39	0.37	0.26
Eso-AdenoCA	0.69	0.69	0.38	0.41	0.6	0.15	0.31
Lung-AdenoCA	0.45	0.69	0.11	0.12	0	0	0.06
Panc-Endocrine	0.62	0.54	0.67	0.29	0.38	0.54	0.12
Ovary-AdenoCA	0.64	0.66	0.65	0.37	0.39	0.2	0.22
Kidney-ChRCC	0.51	0.62	0.61	0.2	0.06	0	0.05
Thy-AdenoCA	0.53	0.1	0.4	0.54	0.13	0.03	0.09
Head-SCC	0.42	0.48	0.28	0.09	0.19	0	0.04
Uterus-AdenoCA	0.23	0.23	0.05	0.07	0.26	0.38	0.17
Bone-Osteosarc	0.37	0.27	0.2	0.04	0.26	0	0.03
Stomach-AdenoCA	0.33	0.32	0.16	0.06	0.24	0	0.01
Mean	0.6525	0.631667	0.445	0.370417	0.38125	0.3425	0.26875
Median	0.695	0.69	0.46	0.36	0.35	0.325	0.265
