## Supplementary Table 3 for "A deep learning system can accurately classify primary and metastatic cancers based on patterns of passenger mutations"

### Sheet: Sheet1
Supplementary Table 3: Predictive accuracy of DNN trained on SNV type and distribution, mean of 10 trained models
Tumour	Recall (%)	Precision (%)	Recall	Precision	F1
Kidney-RCC	98.6098	95.4979	0.986098	0.954979	0.970289
Skin-Melanoma	98.1123	100	0.981123	1	0.990471
Liver-HCC	98.0454	99.6863	0.980454	0.996863	0.98859
Breast-AdenoCA	96.4646	90.6263	0.964646	0.906263	0.934544
ColoRect-AdenoCA	96.1538	94.5	0.961538	0.945	0.953197
Ovary-AdenoCA	95.5295	94.2429	0.955295	0.942429	0.948818
Lymph-BNHL	95.2362	91.0381	0.952362	0.910381	0.930898
Panc-AdenoCA	93.6298	92.7774	0.936298	0.927774	0.932017
Prost-AdenoCA	93.6265	94.318	0.936265	0.94318	0.939709
Myeloid-MPN	93.4783	86.6	0.934783	0.866	0.899078
CNS-Medullo	93.1596	88.576	0.931596	0.88576	0.9081
CNS-GBM	92.6829	100	0.926829	1	0.962025
Panc-Endocrine	89.4176	82.8753	0.894176	0.828753	0.860223
Head-SCC	87.7158	90.2053	0.877158	0.902053	0.889431
Lung-SCC	87.5	92.1771	0.875	0.921771	0.897777
Lymph-CLL	87.3737	94.0105	0.873737	0.940105	0.905707
Eso-AdenoCA	83.6786	88.9408	0.836786	0.889408	0.862295
Thy-AdenoCA	81.25	91.1146	0.8125	0.911146	0.859
Kidney-ChRCC	80	90.3733	0.8	0.903733	0.848709
CNS-PiloAstro	79.7933	78.9337	0.797933	0.789337	0.793612
Uterus-AdenoCA	77.5	92	0.775	0.92	0.841298
Lung-AdenoCA	73.6868	80.7079	0.736868	0.807079	0.770377
Bone-Osteosarc	72.7273	95.9091	0.727273	0.959091	0.827248
Stomach-AdenoCA	61.41	73.87	0.6141	0.7387	0.670662
Mean	87.7826	90.7909	0.877826	0.907909	0.891003
Median	91.0503	91.5573	0.910503	0.915573	0.902392
