## Supplementary Table 4 for "A deep learning system can accurately classify primary and metastatic cancers based on patterns of passenger mutations"

### Sheet: Validation Data
Supplementary Table 4. Distribution and source of primary tumour types contained within the validation data set
Source	Primary/Metastatic	Year	Cancer Type	Genome Version	#Samples
Primary Tumour WGS
doi:10.1038/nature12477	Primary	2013	Breast-AdenoCA,CNS-Medullo, Lymph-CLL	GRCh37	72
doi:10.1038/nature17676	Primary	2016	Breast-AdenoCA	GRCh37	455
doi:10.1016/j.cell.2012.04.024	Primary	2012	Breast-AdenoCA	GRCh37	1
doi:10.1038/nature11213	Primary	2012	CNS-Medullo	GRCh38	11
doi:10.1038/ng.2938	Primary	2014	CNS-glioma	GRCh38	33
doi:10.1038/ng.2611	Primary	2013	CNS-glioma	GRCh38	16
doi:10.1038/ng.2699	Primary	2013	Kidney-RCC	GRCh38	14
doi:10.1038/ng.3547	Primary	2016	Liver-HCC	GRCh37	1
doi:10.1038/nature09744	Primary	2011	Prost-AdenoCA	GRCh38	8
doi:10.1038/nature08658	Primary	2009	Skin-Melanoma	GRCh38	1
ICGC (https://dcc.icgc.org/)	Primary	Release 25, 8Jun2017	Eso-AdenoCA, Kidney-RCC, Liver-HCC, Lymph-CLL, Ovary-AdenoCA, Panc-AdenoCA, Panc-Endocrine, Prost-AdenoCA, Skin-Melanoma	GRCh37	551
COSMIC	Primary	v82, 3Aug2017	CNS-Medullo, Eso-AdenoCA, Liver-HCC, Lymph-CLL, Panc-AdenoCA, Panc-Endocrine, Prost-AdenoCA	GRCh38	73
doi: 10.1158/1078-0432.CCR-17-2994	Primary	2017	Panc-AdenoCA	GRCh37	200
				Total	1436
Metastatic Tumour WGS
doi: 10.1101/41513	Metastatic	2018	Breast-AdenoCA, CNS-GBM, ColoRect-AdenoCA, Eso-AdenoCA, Head-SCC, Kidney, Liver-HCC, Lung, Ovary-AdenoCA, Panc-AdenoCA, Panc-Endocrine, Prost-AdenoCA, Skin-Melanoma, Stomach-AdenoCA, Thy-AdenoCA, Uterus-AdenoCA	GRCh37	2028
doi: 10.1101/41513	Metastatic	2018	Cancers of Uncertain Primary	GRCh37	62
doi: 10.1158/1078-0432.CCR-17-2994	Metastatic	2017	Panc-AdenoCA	GRCh37	92
				Total	2182
				Total	3618
