## Supplementary Table 5 for "A deep learning system can accurately classify primary and metastatic cancers based on patterns of passenger mutations"

### Sheet: Sheet1
Supplementary Table 6: DNN classifier predictions for 63 Cancers of Uncertain Primary
HMF Sample ID	Patient Sex	Biopsy Location	Suspected Primary (if recorded)	Rank 1 Prediction (probability)	Rank 2 Prediction (probability)	Rank 3 Prediction (probability)
sample237	FEMALE	Liver		Panc.Endocrine (0.56)	Breast.AdenoCA (0.34)	ColoRect.AdenoCA (0.02)
sample347	FEMALE	parafalciene lesion		Panc.Endocrine (0.49)	Liver.HCC (0.21)	Kidney.RCC (0.14)
sample396	FEMALE	NULL		Lung.AdenoCA (1)	Skin.Melanoma (0)	CNS.GBM (0)
sample474	MALE	Bone	Adenocarcinoma	Stomach.AdenoCA (0.87)	Panc.AdenoCA (0.09)	ColoRect.AdenoCA (0.03)
sample487	FEMALE	Liver		Head.SCC (0.29)	Prost.AdenoCA (0.12)	Bone.Osteosarc (0.08)
sample492	FEMALE	Lymph node		Ovary.AdenoCA (0.3)	Head.SCC (0.2)	Lung.SCC (0.18)
sample584	FEMALE	Lymph node		ColoRect.AdenoCA (0.56)	Stomach.AdenoCA (0.34)	Kidney.RCC (0.1)
sample610	MALE	Omentum		Lymph.BNHL (1)	Lymph.CLL (0)	Stomach.AdenoCA (0)
sample694	MALE	Liver		Stomach.AdenoCA (0.9)	Panc.AdenoCA (0.1)	Eso.AdenoCA (0)
sample713	FEMALE	Bone		Kidney.RCC (0.44)	Liver.HCC (0.32)	Panc.Endocrine (0.08)
sample744	FEMALE	NULL		Kidney.RCC (0.47)	Prost.AdenoCA (0.19)	Liver.HCC (0.11)
sample777	NULL	NULL		Liver.HCC (0.81)	Panc.AdenoCA (0.11)	Panc.Endocrine (0.02)
sample811	NULL	NULL		ColoRect.AdenoCA (0.92)	Lymph.BNHL (0.08)	Panc.Endocrine (0)
sample896	FEMALE	Mediastinum		Bone.Osteosarc (0.34)	Lung.AdenoCA (0.29)	Panc.AdenoCA (0.08)
sample907	MALE	Liver		Lung.AdenoCA (1)	Lung.SCC (0)	Skin.Melanoma (0)
sample934	FEMALE	Lymph node		Lung.AdenoCA (1)	Lung.SCC (0)	Stomach.AdenoCA (0)
sample945	MALE	Liver		Liver.HCC (0.53)	Breast.AdenoCA (0.2)	Panc.AdenoCA (0.1)
sample972	MALE	Liver		Liver.HCC (1)	Kidney.RCC (0)	Breast.AdenoCA (0)
sample1016	MALE	Liver		Liver.HCC (0.81)	Panc.Endocrine (0.08)	Panc.AdenoCA (0.08)
sample1034	FEMALE	Kidney		Lung.AdenoCA (0.9)	Lung.SCC (0.1)	Stomach.AdenoCA (0)
sample1091	MALE	Liver		ColoRect.AdenoCA (0.99)	Stomach.AdenoCA (0.01)	Liver.HCC (0)
sample1145	MALE	Subcutis		Panc.AdenoCA (0.39)	Kidney.RCC (0.14)	Liver.HCC (0.13)
sample1218	MALE	Kidney		Panc.Endocrine (0.17)	Breast.AdenoCA (0.16)	Lung.AdenoCA (0.11)
sample1219	MALE	Liver		Lung.SCC (1)	Uterus.AdenoCA (0)	Lung.AdenoCA (0)
sample1222	MALE	Lung		Lung.AdenoCA (1)	Lung.SCC (0)	Stomach.AdenoCA (0)
sample1254	FEMALE	Mass abdomen		Prost.AdenoCA (0.27)	Uterus.AdenoCA (0.26)	Kidney.RCC (0.16)
sample1275	MALE	Liver		Eso.AdenoCA (0.37)	Panc.AdenoCA (0.36)	Stomach.AdenoCA (0.16)
sample1288	MALE	Liver		Panc.AdenoCA (0.39)	Liver.HCC (0.18)	Kidney.RCC (0.12)
sample1336	MALE	Lymph node		Head.SCC (0.58)	Lung.SCC (0.19)	Bone.Osteosarc (0.1)
sample1379	FEMALE	Lymph node		Breast.AdenoCA (0.95)	Prost.AdenoCA (0.01)	Kidney.RCC (0.01)
sample1483	MALE	Axilla		Lung.SCC (1)	Lung.AdenoCA (0)	Uterus.AdenoCA (0)
sample1529	MALE	Liver		Breast.AdenoCA (0.35)	CNS.Medullo (0.21)	Kidney.ChRCC (0.12)
sample1576	MALE	abdomen		Panc.AdenoCA (0.63)	Stomach.AdenoCA (0.22)	Eso.AdenoCA (0.04)
sample1639	FEMALE	Bone		Liver.HCC (1)	Panc.Endocrine (0)	Kidney.RCC (0)
sample1686	MALE	tumor near clavicula medial left		Panc.AdenoCA (0.76)	Eso.AdenoCA (0.16)	Stomach.AdenoCA (0.08)
sample1773	MALE	pericardiale laesie	Most likely high tractus digestive tumor	ColoRect.AdenoCA (0.58)	Panc.AdenoCA (0.42)	Stomach.AdenoCA (0)
sample1808	FEMALE	Liver		Breast.AdenoCA (0.99)	Lung.AdenoCA (0.01)	ColoRect.AdenoCA (0)
sample1817	FEMALE	Liver		Lung.AdenoCA (1)	Lung.SCC (0)	Ovary.AdenoCA (0)
sample1877	FEMALE	Liver		Kidney.RCC (0.25)	Liver.HCC (0.2)	Prost.AdenoCA (0.17)
sample1927	MALE	Liver		Head.SCC (0.52)	Lung.SCC (0.44)	Breast.AdenoCA (0.01)
sample1954	MALE	Mass		Lung.AdenoCA (1)	Lung.SCC (0)	Stomach.AdenoCA (0)
sample2077	FEMALE	Vulva		Uterus.AdenoCA (0.94)	Panc.AdenoCA (0.02)	Ovary.AdenoCA (0.01)
sample2080	FEMALE	Liver		Lung.AdenoCA (1)	Lung.SCC (0)	Panc.Endocrine (0)
sample2082	FEMALE	groin		Breast.AdenoCA (1)	Head.SCC (0)	Uterus.AdenoCA (0)
sample2102	FEMALE	Liver		Stomach.AdenoCA (0.56)	ColoRect.AdenoCA (0.22)	Uterus.AdenoCA (0.09)
sample2140	FEMALE	Liver		ColoRect.AdenoCA (0.59)	Stomach.AdenoCA (0.24)	Panc.AdenoCA (0.11)
sample2215	MALE	Bone		Panc.AdenoCA (0.61)	Stomach.AdenoCA (0.2)	Eso.AdenoCA (0.09)
sample2242	FEMALE	vaginal	Tractus Genitalis	Uterus.AdenoCA (0.51)	Ovary.AdenoCA (0.42)	Panc.AdenoCA (0.02)
sample2324	MALE	Liver		Panc.AdenoCA (0.75)	Liver.HCC (0.1)	Lung.AdenoCA (0.06)
sample2325	MALE	Lymph node		Skin.Melanoma (1)	Bone.Osteosarc (0)	Breast.AdenoCA (0)
sample2327	FEMALE	Liver		Panc.AdenoCA (0.26)	Stomach.AdenoCA (0.17)	Kidney.RCC (0.1)
sample2337	MALE	skin		Liver.HCC (0.3)	Panc.Endocrine (0.21)	Panc.AdenoCA (0.15)
sample2361	FEMALE	Liver		Panc.AdenoCA (0.99)	Stomach.AdenoCA (0)	Eso.AdenoCA (0)
sample2390	FEMALE	Liver	Possibly Head and neck	Head.SCC (0.53)	Lung.SCC (0.33)	Prost.AdenoCA (0.08)
sample2436	FEMALE	NULL		Breast.AdenoCA (0.6)	Head.SCC (0.2)	Bone.Osteosarc (0.1)
sample2466	MALE	Lung		Eso.AdenoCA (0.44)	Panc.AdenoCA (0.25)	Stomach.AdenoCA (0.14)
sample2478	MALE	Liver		Panc.AdenoCA (0.51)	Liver.HCC (0.28)	Lung.AdenoCA (0.09)
sample2493	MALE	Liver	Biliary tract	Liver.HCC (0.47)	Kidney.RCC (0.24)	Panc.AdenoCA (0.13)
sample2529	MALE	Liver		Panc.Endocrine (0.39)	Lung.AdenoCA (0.21)	Kidney.ChRCC (0.07)
sample2641	FEMALE	pelvic		Lung.AdenoCA (1)	Ovary.AdenoCA (0)	Lung.SCC (0)
sample2826	MALE	Liver	Possibly SCLC	Liver.HCC (1)	Panc.Endocrine (0)	ColoRect.AdenoCA (0)
sample2859	MALE	brain	Probably rectum	ColoRect.AdenoCA (0.99)	Stomach.AdenoCA (0.01)	Eso.AdenoCA (0)
