## Supplementary Table 6 for "A deep learning system can accurately classify primary and metastatic cancers based on patterns of passenger mutations"

### Sheet: Sheet1
Supplementary Table 6: Hyperparameters ranges queried during Bayesian optimization
Hyperparameter	Range
Learning Rate	(1E-4, 1E-2)
L2-Penalty	(1E-3, 0.50)
Dropout Rate	(1E-6, 0.50)
Number of Layers	(0, 5)
Number of Neurons / Layer	(5, 1024)
Activation Function	[relu, softplus]
