## Supplementary Table 7 for "A deep learning system can accurately classify primary and metastatic cancers based on patterns of passenger mutations"

### Sheet: Sheet1
Supplementary Table 7: Hyperparameters selected by Bayesian optimization and their test set accuracy for classifiers trained
Features	Model Number	Learning Rate	L2-penalty	Dropout Rate	Number of Layers	Number of Neurons/Layer	Activation Function	Accuracy
SNV Type, SNV Distribution	1	0.000194866	0.001	1e-06	4	1024	relu	0.906122
SNV Type, SNV Distribution	2	0.000223972	0.00164822	2.93e-06	3	630	relu	0.886179
SNV Type, SNV Distribution	3	0.000167445	0.001	1e-06	3	1024	relu	0.929461
SNV Type, SNV Distribution	4	0.000139377	0.010037	0.284099	3	1024	relu	0.923077
SNV Type, SNV Distribution	5	0.000246297	0.001	1e-06	3	1024	softplus	0.912863
SNV Type, SNV Distribution	6	0.000163122	0.001	1e-06	3	826	relu	0.919028
SNV Type, SNV Distribution	7	0.00021921	0.001	7.89e-05	4	898	relu	0.908714
SNV Type, SNV Distribution	8	0.0001	0.0101605	0.5	1	871	softplus	0.901639
SNV Type, SNV Distribution	9	0.0001	0.001	1e-06	4	1024	relu	0.912134
SNV Type, SNV Distribution	10	0.0001	0.001	0.5	1	630	softplus	0.914286
SNV Distribution	1	0.000215654	0.00614835	0.00484217	3	565	relu	0.885714
SNV Distribution	2	0.000179253	0.00424902	0.00197189	3	716	relu	0.886179
SNV Distribution	3	0.0001	0.001	1.69e-05	3	685	relu	0.900415
SNV Distribution	4	0.000319582	0.001	0.0528487	3	594	softplus	0.898785
SNV Distribution	5	0.0001	0.0030395	1.26e-06	5	1024	relu	0.842324
SNV Distribution	6	0.0001	0.0107137	1.42e-05	3	832	relu	0.878543
SNV Distribution	7	0.0001	0.001	1e-06	5	720	softplus	0.883817
SNV Distribution	8	0.00014726	0.00112588	0.000114431	3	852	softplus	0.881148
SNV Distribution	9	0.000328647	0.00253893	0.00381924	3	555	relu	0.887029
SNV Distribution	10	0.0001	0.00592642	1e-06	3	1024	softplus	0.893878
SNV Type, SNV Distribution, Driver Genes/Pathways	1	0.000425041	0.0107492	1e-06	2	607	relu	0.910204
SNV Type, SNV Distribution, Driver Genes/Pathways	2	0.0001	0.00500796	1e-06	3	817	softplus	0.918699
SNV Type, SNV Distribution, Driver Genes/Pathways	3	0.0001	0.007431	6.77e-05	3	1024	relu	0.900415
SNV Type, SNV Distribution, Driver Genes/Pathways	4	0.0001	0.001	1e-06	5	1024	softplus	0.894737
SNV Type, SNV Distribution, Driver Genes/Pathways	5	0.000198813	0.00210273	0.000628256	3	795	softplus	0.904564
SNV Type, SNV Distribution, Driver Genes/Pathways	6	0.000398578	0.0310416	1e-06	2	524	relu	0.898785
SNV Type, SNV Distribution, Driver Genes/Pathways	7	0.000149103	0.0135479	1.23e-06	3	890	relu	0.921162
SNV Type, SNV Distribution, Driver Genes/Pathways	8	0.000103347	0.001	1e-06	3	1024	relu	0.893443
SNV Type, SNV Distribution, Driver Genes/Pathways	9	0.0001	0.00307739	0.000536232	5	784	relu	0.899582
SNV Type, SNV Distribution, Driver Genes/Pathways	10	0.000218988	0.001	0.019526	4	1024	softplus	0.906122
Driver Genes/Pathways	1	0.0001	0.0128028	0.5	2	530	softplus	0.387755
Driver Genes/Pathways	2	0.0001	0.0818705	0.5	1	1024	softplus	0.349593
Driver Genes/Pathways	3	0.0001	0.001	0.5	3	434	softplus	0.369295
Driver Genes/Pathways	4	0.0001	0.120758	4.91e-05	1	308	softplus	0.404858
Driver Genes/Pathways	5	0.0001	0.0679092	2.84e-06	1	371	relu	0.356846
Driver Genes/Pathways	6	0.0001	0.0874981	0.5	1	194	relu	0.449393
Driver Genes/Pathways	7	0.000102594	0.00280297	0.49924	3	789	relu	0.414938
Driver Genes/Pathways	8	0.000137515	0.480229	0.0319142	1	67	relu	0.434426
Driver Genes/Pathways	9	0.0001	0.10429	1.12e-06	2	470	relu	0.389121
Driver Genes/Pathways	10	0.0001	0.0181173	0.5	2	358	softplus	0.395918
